# Real-time structural motif searching in proteins using an inverted index strategy

**DOI:** 10.1101/2020.09.11.293977

**Authors:** Sebastian Bittrich, Stephen K. Burley, Alexander S. Rose

## Abstract

Biochemical and biological functions of proteins are the product of both the overall fold of the polypeptide chain, and, typically, structural motifs made up of smaller numbers of amino acids constituting a catalytic center or a binding site. Detection of such structural motifs can provide valuable insights into the function(s) of previously uncharacterized proteins. Technically, this remains an extremely challenging problem because of the size of the Protein Data Bank (PDB) archive. Existing methods depend on a clustering by sequence similarity and can be computationally slow. We have developed a new approach that uses an inverted index strategy capable of analyzing *>*160,000 PDB structures with unmatched speed. The efficiency of the inverted index method depends critically on identifying the small number of structures containing the query motif and ignoring most of the structures that are irrelevant. Our approach (implemented at motif.rcsb.org) enables real-time retrieval and superposition of structural motifs, either extracted from a reference structure or uploaded by the user. Herein, we describe the method and present five case studies that exemplify its efficacy and speed for analyzing 3D structures of both proteins and nucleic acids.

**Author summary:** The Protein Data Bank (PDB) provides open access to more than 160,000 three-dimensional structures of proteins, nucleic acids, and biological complexes. Similarities between PDB structures give valuable functional and evolutionary insights but such resemblance may not be evident at sequence or global structure level. Throughout the database, there are recurring structural motifs – groups of modest numbers of residues in proximity that, for example, support catalytic activity. Identification of common structural motifs can unveil subtle similarities between proteins and serve as fingerprints for configurations such as the His-Asp-Ser catalytic triad found in serine proteases or the zinc coordination site found in Zinc Finger DNA-binding domains. We present a highly efficient yet flexible strategy that allows users for the first time to search for arbitrary structural motifs across the entire PDB archive in real-time. Our approach scales favorably with the increasing number and complexity of deposited structures, and, also, has the potential to be adapted for other applications in a macromolecular context.
