## Supplemental Table 1 for "Real-time structural motif searching in proteins using an inverted index strategy"

### Sheet: Tabellenblatt1
Structural Motif	Tolerance	Structures	Candidates	Hits	Time	First FN	FNR <1 Å
serine protease	1	4577	7052	3498	0.92 s	0.72 Å (1hcg)	0.0186
	2	35417	101680	6956	10.49 s	1.47 Å (1r6v)	0
	3	86232	576783	12774	83.55 s	1.59 Å (4gq2)	0
aminopeptidase	1	57	356	350	0.46 s	N/A	0
	2	2414	6858	353	2.58 s	N/A	0
	3	22380	129608	354	14.08 s	N/A	0
Zinc Finger	1	493	1167	1056	0.13 s	0.42 Å (2eou)	0.0852
	2	4740	10268	2423	0.75 s	0.83 Å (1gkz)	0.0024
	3	18146	53725	4005	3.07 s	1.23 Å (2row)	0
enolase superfamily	1	90	288	288	0.36 s	0.89 Å (3mkc)	0.0233
	2	1997	5545	521	2.77 s	1.46 Å (3ddm)	0
	3	15444	72063	650	11.44 s	1.88 Å (2oz8)	0
enolase superfamily (exchanges)	1	266	633	308	0.87 s	0.89 Å (3mkc)	0.0562
	2	26181	113178	680	17.71 s	1.46 Å (3ddm)	0
	3	89254	1657477	1113	188.13 s	1.66 Å (2mys)	0
G-tetrad	1	1064	9932	84	1.10 s	1.53 Å (2rsk)	0
	2	2071	833289	114	41.78 s	N/A	0
	3	2747	8213281	210	281.20 s	N/A	0
